# Trio-binned genomes of the woodrats *Neotoma bryanti* and *N. lepida* reveal novel gene islands and rapid copy number evolution of xenobiotic metabolizing cytochrome p450 genes

**DOI:** 10.1101/2021.03.08.434435

**Authors:** Robert Greenhalgh, Matthew L. Holding, Teri J. Orr, James B. Henderson, Thomas L. Parchman, Marjorie D. Matocq, Michael D. Shapiro, M. Denise Dearing

## Abstract

The genomic architecture underlying the origins and maintenance of biodiversity is an increasingly accessible feature of species, due in large part to third-generation sequencing and novel analytical toolsets. Woodrats of the genus *Neotoma* provide a unique opportunity to study how vertebrate herbivores respond to climate change, as two sister species (*N. bryanti* and *N. lepida*) independently achieved a major dietary feat – switching to the novel and toxic food source creosote bush (*Larrea tridentata*) – in the aftermath of a natural warming event. To better understand the genetic mechanisms underlying this ability, we employed a trio binning sequencing approach with a *N. bryanti* × *N. lepida* F_1_ hybrid, resulting in phased, chromosome-level, highly complete, haploid genome assemblies for each species from one individual. Using these new assemblies, we explored the genomic architecture of three cytochrome p450 subfamilies (2A, 2B, and 3A) that play key roles in the metabolism of naturally occurring toxic dietary compounds. We found that woodrats show expansions of all three p450 gene families, including the evolution of multiple novel gene islands within the 2B and 3A subfamilies. Our assemblies demonstrate that trio binning from an F_1_ hybrid rodent effectively recovers parental genomes from species that diverged more than a million years ago. Turnover and novelty in detoxification gene islands in herbivores is widespread within distinct p450 subfamilies, and may have provided the crucial substrate for dietary adaptation during environmental change.
