## Supplemental Tables S1-S5 for "Trio-binned genomes of the woodrats *Neotoma bryanti* and *N. lepida* reveal novel gene islands and rapid copy number evolution of xenobiotic metabolizing cytochrome p450 genes"

### Sheet: Table S1
Table S1: RNA-seq read totals and mapping information.
Sample	16003X1	16003X2	16003X3	16003X4	10597X7	10597X8	10597X9	10597X10	10597X11	10597X12
Read Length (bp)	2 × 150	2 × 150	2 × 150	2 × 150	2 × 100	2 × 100	2 × 100	2 × 100	2 × 100	2 × 100
Raw Reads	58220658	59635780	55444301	56784122	13989515	10277633	12926149	13577768	16220233	16465663
Trimmed Reads	58186089	59599366	55361558	56735754	13798631	10163751	12766310	13359941	15951554	16210738
N. bryanti Uniquely Mapped Reads	47816982	48746773	44372753	45449117	4526679	3430740	4158241	10284867	12469105	13262612
N. lepida Uniquely Mapped Percent	0.821794	0.817908	0.801508	0.801067	0.328053	0.337547	0.32572	0.769829	0.781686	0.818137
N. bryanti Multi-mapped Reads	4861322	4677248	4711171	4594462	467304	317099	514212	673068	819032	835231
N. bryanti Multi-mapped Percent	0.0835478	0.0784782	0.0850982	0.08098	0.033866	0.031199	0.0402788	0.0503796	0.051345	0.0515233
N. bryanti Unmapped Reads	5507785	6175345	6277634	6692175	8804648	6415912	8093857	2402006	2663417	2112895
N. bryanti Unmapped Percent	0.0946581	0.103614	0.113393	0.117953	0.638081	0.631254	0.634001	0.179792	0.166969	0.130339
N. lepida Uniquely Mapped Reads	48039659	49919683	45163101	46379265	4510748	3418914	4119158	10155314	12352517	13155573
N. lepida Uniquely Mapped Percent	0.825621	0.837587	0.815785	0.817461	0.326898	0.336383	0.322658	0.760132	0.774377	0.811534
N. lepida Multi-mapped Reads	4828631	4215032	4406629	4302620	488515	341969	552061	729306	862806	898806
N. lepida Multi-mapped Percent	0.082986	0.0707228	0.0795973	0.0758361	0.0354031	0.0336459	0.0432436	0.054589	0.0540892	0.0554451
N. lepida Unmapped Reads	5317799	5464651	5791828	6053869	8799368	6402868	8095091	2475321	2736231	2156359
N. lepida Unmapped Percent	0.091393	0.0916898	0.104618	0.106703	0.637699	0.629971	0.634098	0.185279	0.171534	0.13302

### Sheet: Table S2
Table S2: Neotoma bryanti RepeatMasker results for the contig assembly.
Element	Number of Elements	Length Occupied	Percentage of Sequence
SINEs	2146942	310986525	0.1196
ALUs	1469198	225336057	0.0867
MIRs	14158	1321800	0.0005
LINEs	740612	285093468	0.1096
LINE1	689202	276012981	0.1062
LINE2	43413	4998820	0.0019
L3/CR1	0	0	0
LTR elements	1086858	326304726	0.1255
ERVL	100328	29998826	0.0115
ERVL-MaLRs	507352	111394223	0.0428
ERV classI	96427	37129504	0.0143
ERV classII342207		136968612	0.0527
DNA elements	522058	65292856	0.0251
hAT-Charlie	76441	16094333	0.0062
TcMar-Tigger	27020	4946512	0.0019
Unclassified	207334	68476958	0.0263
Total interspersed repeats		1056154533	0.4062
Small RNA	3197	539233	0.0002
Satellites	36658	10002502	0.0038
Simple repeats	0	0	0
Low complexity	0	0	0
Bases masked		1045555156	0.4021

### Sheet: Table S3
Table S3: Neotoma lepida RepeatMasker results for the contig assembly.
Element	Number of Elements	Length Occupied	Percentage of Sequence
SINEs	2261878	315922377	0.1209
ALUs	1665564	240789763	0.0922
MIRs	16322	1378257	0.0005
LINEs	777157	290899674	0.1113
LINE1	737868	285815455	0.1094
LINE2	35220	3531640	0.0014
L3/CR1	0	0	0
LTR elements	1027626	340903317	0.1305
ERVL	108617	34733430	0.0133
ERVL-MaLRs	407901	103110686	0.0395
ERV classI	208941	43042451	0.0165
ERV classII342207		144656264	0.0554
DNA elements	507157	62680670	0.024
hAT-Charlie	70016	15085758	0.0058
TcMar-Tigger	27589	5050346	0.0019
Unclassified	197236	63689164	0.0244
Total interspersed repeats		1074095202	0.4111
Small RNA	2817	1104881	0.0004
Satellites	11008	21843819	0.0084
Simple repeats	0	0	0
Low complexity	0	0	0
Bases masked		1073370150	0.4108

### Sheet: Table S4
Table S4: Sequences corresponding to chromosomes in the three Peromyscus genomes (chromosome numbering and orientation is based on P. maniculatus), as well as contig order and orientation in the corresponding Neotoma chromosome scaffolds.
Chromosome	P. maniculatus Sequence	P. leucopus Sequence	P. nasutus Sequence	N. bryanti Contigs	N. lepida Contigs
1	+CM010879.1	-NC_051063.1	+scaffold_1	+Nbry_tig00000890, -Nbry_tig00136238, +Nbry_tig00000726, +Nbry_tig00001382, +Nbry_tig00001371, -Nbry_tig00000015, -Nbry_tig00136208, -Nbry_tig00136204	-Nlep_tig00001445, +Nlep_tig00168558, +Nlep_tig00168560, -Nlep_tig00168570, -Nlep_tig00001781, +Nlep_tig0000CYP2, +Nlep_tig00001034, -Nlep_tig00002055, -Nlep_tig00000645, -Nlep_tig00000777, -Nlep_tig00000069, +Nlep_tig00001721
2	+CM010880.1	+NC_051064.1	-scaffold_14	+Nbry_tig00001176, -Nbry_tig00000930, -Nbry_tig00000640, +Nbry_tig00000020	+Nlep_tig00168526, -Nlep_tig00000331, +Nlep_tig00000790, +Nlep_tig00168567, -Nlep_tig00000273
3	+CM010881.1	+NC_051065.1	+scaffold_15	-Nbry_tig00000155, -Nbry_tig00000118, -Nbry_tig00000356	-Nlep_tig00000255, -Nlep_tig00000752, -Nlep_tig00000061, -Nlep_tig00001914
4	+CM010882.1	+NC_051066.1	-scaffold_11	-Nbry_tig00000003	-Nlep_tig00000001, -Nlep_tig00001139
5	+CM010883.1	-NC_051067.1	-scaffold_2	-Nbry_tig00351052, -Nbry_tig00001224, -Nbry_tig00000124, -Nbry_tig00000632	+Nlep_tig00000374, +Nlep_tig00000405, +Nlep_tig00001054, +Nlep_tig00000977
6	+CM010884.1	+NC_051068.1	+scaffold_23	-Nbry_tig00351055, -Nbry_tig00001251, +Nbry_tig00000657, +Nbry_tig00000826, -Nbry_tig00001006, +Nbry_tig00000172, +Nbry_tig00001237, -Nbry_tig00001109	-Nlep_tig00000518, -Nlep_tig00001831, +Nlep_tig00168521, +Nlep_tig00001901, -Nlep_tig00168512, -Nlep_tig00001845
7	+CM010885.1	+NC_051069.1	+scaffold_8	+Nbry_tig00000381, +Nbry_tig00136224, -Nbry_tig00000232, +Nbry_tig00001101	+Nlep_tig00000542, +Nlep_tig00000153, +Nlep_tig00001715, -Nlep_tig00001639
8	+CM010886.1	+NC_051086.1	+scaffold_5	-Nbry_tig00000294, +Nbry_tig00136211, +Nbry_tig00351067, +Nbry_tig00136222	-Nlep_tig00001234, +Nlep_tig00001868, +Nlep_tig00168541, +Nlep_tig00168543, -Nlep_tig00000829, +Nlep_tig00000167
9	+CM010887.1	-NC_051070.1	+scaffold_12	-Nbry_tig00000453, +Nbry_tig00000909, +Nbry_tig00000885, -Nbry_tig00000108	+Nlep_tig00418797, +Nlep_tig00001463, +Nlep_tig00168494, +Nlep_tig00168498, -Nlep_tig00000132
10	+CM010888.1	+NC_051071.1	-scaffold_22	+Nbry_tig00000086, -Nbry_tig00136242	-Nlep_tig00000119, +Nlep_tig00000917
11	+CM010889.1	-NC_051076.1	-scaffold_10	-Nbry_tig00000362, +Nbry_tig00000296, -Nbry_tig00000537	-Nlep_tig00000196, -Nlep_tig00000799
12	+CM010890.1	-NC_051073.1	-scaffold_21	+Nbry_tig00000297, -Nbry_tig00000221	-Nlep_tig00000094
13	+CM010891.1	+NC_051074.1	-scaffold_13	+Nbry_tig00001360, -Nbry_tig00000143	+Nlep_tig00000215
14	+CM010892.1	+NC_051075.1	-scaffold_17	-Nbry_tig00000614, -Nbry_tig00000951, -Nbry_tig00136216, -Nbry_tig00136212, -Nbry_tig00001083	+Nlep_tig00000079, +Nlep_tig00168499, +Nlep_tig00168501, -Nlep_tig00001677
15	+CM010893.1	+NC_051072.1	-scaffold_18	+Nbry_tig00000469, +Nbry_tig00000192	+Nlep_tig00000312, +Nlep_tig00168540
16	+CM010894.1	+NC_051085.1	+scaffold_4	-Nbry_tig00351063, -Nbry_tig00136217, -Nbry_tig00351057	-Nlep_tig00001352, -Nlep_tig00000278
17	+CM010895.1	-NC_051077.1	+scaffold_20	-Nbry_tig00136704, -Nbry_tig00136196, +Nbry_tig00351496, -Nbry_tig00000916, -Nbry_tig00000887	-Nlep_tig00001701, -Nlep_tig00001080, -Nlep_tig00000903, -Nlep_tig00001212, -Nlep_tig00001099
18	+CM010896.1	-NC_051078.1	+scaffold_19	-Nbry_tig00000288, -Nbry_tig00351062	-Nlep_tig00000655, -Nlep_tig00168545
19	+CM010897.1	+NC_051079.1	-scaffold_16	+Nbry_tig00000072	-Nlep_tig00000120
20	+CM010898.1	-NC_051080.1	-scaffold_7	-Nbry_tig00000241, -Nbry_tig00000715, +Nbry_tig00000785	+Nlep_tig00000509, +Nlep_tig00000910, -Nlep_tig00001151
21	+CM010899.1	+NC_051084.1	-scaffold_9	+Nbry_tig00000426, +Nbry_tig00000257	+Nlep_tig00001918, -Nlep_tig00419279, -Nlep_tig00168535, -Nlep_tig00168533, -Nlep_tig00000826, -Nlep_tig00001307
22	+CM010900.1	+NC_051081.1	+scaffold_3	+Nbry_tig00351498, +Nbry_tig00136287, +Nbry_tig00136248, -Nbry_tig00000317	+Nlep_tig00001177, -Nlep_tig00168551, -Nlep_tig00001333, -Nlep_tig00000694
23	+CM010901.1	+NC_051082.1	+scaffold_6	+Nbry_tig00000434, -Nbry_tig00136285, +Nbry_tig00001236, -Nbry_tig00001049, +Nbry_tig00136268, -Nbry_tig00001293, +Nbry_tig00001275	+Nlep_tig00000676, +Nlep_tig00168552, +Nlep_tig00168554, +Nlep_tig00168563, -Nlep_tig00168571, -Nlep_tig00001885
X	+CM010902.1	-NC_051083.1	-scaffold_24	-Nbry_tig00000565, +Nbry_tig00136225, +Nbry_tig00136262, -Nbry_tig00136245, -Nbry_tig00136272, -Nbry_tig00136291, +Nbry_tig00001074, +Nbry_tig00000970, -Nbry_tig00136278, +Nbry_tig00136241, -Nbry_tig00351066, -Nbry_tig00136258, -Nbry_tig00136257, -Nbry_tig00000973, -Nbry_tig00000941, -Nbry_tig00001368, +Nbry_tig00136233, -Nbry_tig00000971, -Nbry_tig00001262, +Nbry_tig00136267, +Nbry_tig00001325, …	+Nlep_tig00000960, -Nlep_tig00000726, -Nlep_tig00001744, -Nlep_tig00418801, +Nlep_tig00168555, +Nlep_tig00001597, -Nlep_tig00001219, -Nlep_tig00418796, +Nlep_tig00000765, +Nlep_tig00169036, +Nlep_tig00168523, -Nlep_tig00418805, +Nlep_tig00001290, -Nlep_tig00169034, +Nlep_tig00001122, -Nlep_tig00169030, -Nlep_tig00169025

### Sheet: Table S5
Table S5: SNP and indel counts between the Neotoma bryanti and Neotoma lepida nuclear and mitochondrial genomes.
Chromosome	Alignment Length	SNPs	Indels	Both
1	182366825	1990818	371987	2362805
2	162833970	1703455	323135	2026590
3	154992586	1709456	316943	2026399
4	149007790	1455519	284928	1740447
5	135335488	1428978	273372	1702350
6	130603329	1362513	255086	1617599
7	114891442	1185575	232987	1418562
8	106152779	1103945	224517	1328462
9	109344161	1207302	223641	1430943
10	96223066	1067140	198321	1265461
11	87652813	948419	179491	1127910
12	79529343	923740	169923	1093663
13	63146888	697098	133275	830373
14	83081456	884159	166595	1050754
15	76593353	864964	157303	1022267
16	62076611	672806	128390	801196
17	61822710	686209	126780	812989
18	43573118	485622	97299	582921
19	77121837	812896	154628	967524
20	67550643	755526	142290	897816
21	67053946	771231	147869	919100
22	54515405	552969	111176	664145
23	43742430	507238	109490	616728
X	128171053	1168871	203213	1372084
Nuclear Genome	2337383042	24946449	4732639	29679088
Percent		0.0106728	0.00202476	0.0126976
Mitochondrial Genome	16278	1114	19	1133
Percent		0.0684359	0.00116722	0.0696031
